# Transcriptomic-Based Identification of FCRL6 as a Novel Diagnostic Biomarker in Diabetic Nephropathy

**DOI:** 10.1101/2024.11.01.621451

**Authors:** Adarsh Marinedrive, Sonalika Ray, Mohit Mazumder

## Abstract

Diabetic nephropathy (DN) is a microvascular complication that arises in a sizable portion of individuals with diabetes mellitus, representing a growing public health issue given its progressive injury of the kidney. DN is primarily driven by the upregulation of pro-inflammatory markers and pathways, which cause hyperfiltration and significant physiological changes to the renal structure. To further understand the molecular mechanisms by which DN progresses, we used bioinformatics and meta-analysis techniques to analyze two datasets from the Gene Expression Omnibus (GEO) database: GSE142025 and GSE142153. Differential gene expressions (DGEs) were identified using the Bioconductor DESeq2 library and further used in functional enrichment analysis. DGEs were also constructed into protein-protein interaction networks and used to find regulatory hub genes. In total, 911 DGEs were found, and enrichment using the Kyoto Encyclopedia of Genes and Genomes (KEGG) and Gene Ontology (GO) revealed strong correlations with immunoreactive responses and cascades. In our analysis, we discovered 12 protein-coding genes novel with regards to DN; we further identified Fc Receptor-Like 6 - FCRL6 - as a potential biomarker in nephropathy and described its involvement in the suppression of natural killer cell-mediated toxicity as a mechanism of poor immunoregulation in the diabetic kidney. The current study presents comparative analyses of the DN transcriptome and a possible diagnostic marker with applications in immunotherapy treatments of nephropathy.
