## Supplementary material for "Transcriptomic-Based Identification of FCRL6 as a Novel Diagnostic Biomarker in Diabetic Nephropathy": Table_S4

### Sheet: Table S4
	Pathway	P-value	Adjusted P-value	Odds Ratio	Combined Score
1	IL-17 signaling pathway	4.21e-14	7.5e-12	32.9568	1015.01
2	TNF signaling pathway	3.62e-13	3.22e-11	27	773.475
3	Rheumatoid arthritis	3.53e-11	1.57e-09	26.5288	638.452
4	Viral protein interaction with cytokine and cytokine receptor	3.75e-08	9.53e-07	18.7221	320.149
5	Cytokine-cytokine receptor interaction	1.96e-11	1.16e-09	12.3655	304.868
6	AGE-RAGE signaling pathway in diabetic complications	6.91e-07	1.37e-05	16.0306	227.388
7	Lipid and atherosclerosis	1.05e-08	3.12e-07	11.933	219.213
8	NF-kappa B signaling pathway	9.03e-07	1.46e-05	15.3665	213.868
9	Osteoclast differentiation	3.46e-06	4.4e-05	12.4068	156.013
10	Toll-like receptor signaling pathway	1.37e-05	0.000136	12.8975	144.409
11	C-type lectin receptor signaling pathway	1.37e-05	0.000136	12.8975	144.409
12	NOD-like receptor signaling pathway	3.49e-05	0.000311	8.53306	87.5768
13	Chemokine signaling pathway	5.08e-05	0.000411	8.02121	79.3145
14	MAPK signaling pathway	1.67e-05	0.000157	6.80682	74.8556
15	Regulation of lipolysis in adipocytes	0.002635	0.0134026	11.8049	70.1064
16	Hypertrophic cardiomyopathy	0.001082	0.00621076	9.59981	65.5597
17	Fluid shear stress and atherosclerosis	0.000669	0.00425423	7.76355	56.7471
18	Inflammatory bowel disease	0.004233	0.019826	9.89591	54.0807
19	Parathyroid hormone synthesis, secretion and action	0.001979	0.0106734	8.08742	50.3464
20	Th17 cell differentiation	0.002048	0.010721	8.0085	49.5804
21	Complement and coagulation cascades	0.008908	0.0337446	7.47473	35.287
22	Apelin signaling pathway	0.004974	0.0217264	6.19267	32.843
23	Estrogen signaling pathway	0.004974	0.0217264	6.19267	32.843
24	Transcriptional misregulation in cancer	0.00279	0.0137962	5.54827	32.6328
25	Dilated cardiomyopathy	0.012389	0.0424076	6.58696	28.9231
26	Circadian entrainment	0.012739	0.0427823	6.51656	28.4326
27	Cellular senescence	0.007826	0.0309544	5.41338	26.2568
28	JAK-STAT signaling pathway	0.00891	0.0337446	5.20622	24.5763
