## Supplementary material for "Transcriptomic-Based Identification of FCRL6 as a Novel Diagnostic Biomarker in Diabetic Nephropathy": Table_S5

### Sheet: Table S5
	ID	Name	Type	pValue	FDR B&H	FDR B&Y	Bonferroni	DGEs Present	Genes in Annotation
1	GO:0005125	cytokine activity	MF	1.61e-13	7.38e-11	4.95e-10	7.38e-11	16	249
2	GO:0048018	receptor ligand activity	MF	3.99e-11	6.17e-09	4.14e-08	1.83e-08	19	548
3	GO:0030545	signaling receptor regulator activity	MF	4.03e-11	6.17e-09	4.14e-08	1.85e-08	20	619
4	GO:0008009	chemokine activity	MF	8.32e-09	7.64e-07	5.12e-06	3.82e-06	7	52
5	GO:0005153	interleukin-8 receptor binding	MF	8.02e-08	6.13e-06	4.11e-05	3.68e-05	4	9
6	GO:0005126	cytokine receptor binding	MF	1.13e-07	7.43e-06	4.99e-05	5.2e-05	12	327
7	GO:0042379	chemokine receptor binding	MF	2.09e-07	1.08e-05	7.27e-05	9.57e-05	7	82
8	GO:0001228	DNA-binding transcription activator activity, RNA polymerase II-specific	MF	2.12e-07	1.08e-05	7.27e-05	9.75e-05	15	571
9	GO:0001216	DNA-binding transcription activator activity	MF	2.37e-07	1.09e-05	7.31e-05	0.000109	15	576
10	GO:0008083	growth factor activity	MF	3.19e-07	1.33e-05	8.92e-05	0.000146	9	177
11	GO:0045236	CXCR chemokine receptor binding	MF	1.88e-06	6.85e-05	0.00046	0.000863	4	18
12	GO:0005102	signaling receptor binding	MF	1.94e-06	6.85e-05	0.00046	0.000891	25	1756
13	GO:0001664	G protein-coupled receptor binding	MF	1.11e-05	0.000364	0.00244	0.0051	10	345
14	GO:0033550	MAP kinase tyrosine phosphatase activity	MF	1.53e-05	0.000467	0.00313	0.007	3	10
15	GO:0008330	protein tyrosine/threonine phosphatase activity	MF	2.09e-05	0.0006	0.00402	0.00959	3	11
16	GO:0017017	MAP kinase tyrosine/serine/threonine phosphatase activity	MF	4.56e-05	0.00123	0.00826	0.0209	3	14
17	GO:0031726	CCR1 chemokine receptor binding	MF	0.000119	0.00273	0.0183	0.0547	3	19
18	GO:0031729	CCR4 chemokine receptor binding	MF	0.000119	0.00273	0.0183	0.0547	3	19
19	GO:0033549	MAP kinase phosphatase activity	MF	0.000119	0.00273	0.0183	0.0547	3	19
20	GO:0035259	nuclear glucocorticoid receptor binding	MF	0.000162	0.00355	0.0238	0.0745	3	21
21	GO:0031730	CCR5 chemokine receptor binding	MF	0.000215	0.00448	0.03	0.0985	3	23
22	GO:0043177	organic acid binding	MF	0.000913	0.0182	0.122	0.419	7	301
23	GO:0008138	protein tyrosine/serine/threonine phosphatase activity	MF	0.0018	0.0331	0.222	0.825	3	47
24	GO:0000978	RNA polymerase II cis-regulatory region sequence-specific DNA binding	MF	0.00182	0.0331	0.222	0.833	15	1257
25	GO:0000981	DNA-binding transcription factor activity, RNA polymerase II-specific	MF	0.00187	0.0331	0.222	0.859	15	1261
26	GO:0004879	nuclear receptor activity	MF	0.00203	0.0332	0.223	0.93	3	49
27	GO:0098531	ligand-activated transcription factor activity	MF	0.00203	0.0332	0.223	0.93	3	49
28	GO:0000987	cis-regulatory region sequence-specific DNA binding	MF	0.00218	0.0345	0.232	1	15	1281
29	GO:0005344	oxygen carrier activity	MF	0.00227	0.0348	0.233	1	2	14
30	GO:0035497	cAMP response element binding	MF	0.00261	0.0373	0.25	1	2	15
31	GO:0052650	all-trans-retinol dehydrogenase (NADP+) activity	MF	0.00261	0.0373	0.25	1	2	15
32	GO:0001046	core promoter sequence-specific DNA binding	MF	0.00268	0.0373	0.25	1	3	54
33	GO:0048020	CCR chemokine receptor binding	MF	0.00297	0.0392	0.263	1	3	56
34	GO:0003700	DNA-binding transcription factor activity	MF	0.00299	0.0392	0.263	1	15	1324
35	GO:0008201	heparin binding	MF	0.00346	0.0435	0.292	1	5	197
36	GO:0031406	carboxylic acid binding	MF	0.00355	0.0435	0.292	1	6	286
37	GO:0004303	estradiol 17-beta-dehydrogenase [NAD(P)+] activity	MF	0.0042	0.0435	0.292	1	2	19
38	GO:0000977	RNA polymerase II transcription regulatory region sequence-specific DNA binding	MF	0.00465	0.0435	0.292	1	15	1388
39	GO:0005149	interleukin-1 receptor binding	MF	0.00512	0.0435	0.292	1	2	21
40	GO:0030297	transmembrane receptor protein tyrosine kinase activator activity	MF	0.00512	0.0435	0.292	1	2	21
41	GO:0004760	serine-pyruvate transaminase activity	MF	0.00512	0.0435	0.292	1	1	1
42	GO:1905761	SCF ubiquitin ligase complex binding	MF	0.00512	0.0435	0.292	1	1	1
43	GO:0030377	urokinase plasminogen activator receptor activity	MF	0.00512	0.0435	0.292	1	1	1
44	GO:0001634	pituitary adenylate cyclase-activating polypeptide receptor activity	MF	0.00512	0.0435	0.292	1	1	1
45	GO:0046812	host cell surface binding	MF	0.00512	0.0435	0.292	1	1	1
46	GO:0046789	host cell surface receptor binding	MF	0.00512	0.0435	0.292	1	1	1
47	GO:0140319	receptor decoy activity	MF	0.00512	0.0435	0.292	1	1	1
48	GO:0140795	histone H3R2 arginine deiminase activity	MF	0.00512	0.0435	0.292	1	1	1
49	GO:0140796	histone H3R8 arginine deiminase activity	MF	0.00512	0.0435	0.292	1	1	1
50	GO:0033993	response to lipid	BP	5.39e-15	1.93e-11	1.69e-10	1.93e-11	31	1180
51	GO:0042981	regulation of apoptotic process	BP	2.31e-14	4.14e-11	3.62e-10	8.27e-11	38	1939
53	GO:0034097	response to cytokine	BP	7.05e-14	6.31e-11	5.52e-10	2.52e-10	29	1118
54	GO:0001944	vasculature development	BP	1.25e-12	8.98e-10	7.86e-09	4.49e-09	29	1254
56	GO:0048646	anatomical structure formation involved in morphogenesis	BP	2.55e-12	1.09e-09	9.57e-09	9.14e-09	35	1910
57	GO:0043068	positive regulation of programmed cell death	BP	2.97e-12	1.09e-09	9.57e-09	1.06e-08	23	775
58	GO:0032496	response to lipopolysaccharide	BP	3e-12	1.09e-09	9.57e-09	1.07e-08	19	489
59	GO:0002682	regulation of immune system process	BP	3.05e-12	1.09e-09	9.57e-09	1.09e-08	34	1812
60	GO:0061061	muscle structure development	BP	4.07e-12	1.32e-09	1.16e-08	1.46e-08	26	1038
61	GO:0009617	response to bacterium	BP	4.53e-12	1.35e-09	1.18e-08	1.62e-08	26	1043
62	GO:0060326	cell chemotaxis	BP	6.6e-12	1.7e-09	1.49e-08	2.36e-08	17	386
63	GO:0006954	inflammatory response	BP	6.65e-12	1.7e-09	1.49e-08	2.38e-08	26	1061
64	GO:0002237	response to molecule of bacterial origin	BP	8.73e-12	2.08e-09	1.82e-08	3.12e-08	19	520
65	GO:0009725	response to hormone	BP	1.26e-11	2.75e-09	2.41e-08	4.52e-08	26	1092
66	GO:0071345	cellular response to cytokine stimulus	BP	1.31e-11	2.75e-09	2.41e-08	4.68e-08	25	1004
67	GO:0051707	response to other organism	BP	2.37e-11	4.72e-09	4.13e-08	8.49e-08	34	1951
68	GO:0043207	response to external biotic stimulus	BP	2.51e-11	4.73e-09	4.14e-08	8.98e-08	34	1955
69	GO:0045321	leukocyte activation	BP	2.83e-11	5.06e-09	4.44e-08	1.01e-07	27	1227
70	GO:0072359	circulatory system development	BP	3.27e-11	5.57e-09	4.88e-08	1.17e-07	34	1974
71	GO:0009607	response to biotic stimulus	BP	4.55e-11	7.4e-09	6.48e-08	1.63e-07	34	1998
72	GO:1901701	cellular response to oxygen-containing compound	BP	8.24e-11	1.28e-08	1.12e-07	2.95e-07	31	1703
73	GO:0001775	cell activation	BP	1.22e-10	1.81e-08	1.59e-07	4.35e-07	28	1410
74	GO:0006935	chemotaxis	BP	1.36e-10	1.95e-08	1.71e-07	4.87e-07	22	851
75	GO:0042330	taxis	BP	1.42e-10	1.96e-08	1.72e-07	5.09e-07	22	853
76	GO:0040011	locomotion	BP	1.6e-10	2.11e-08	1.85e-07	5.72e-07	32	1861
77	GO:0030097	hemopoiesis	BP	1.66e-10	2.11e-08	1.85e-07	5.94e-07	29	1534
78	GO:0014070	response to organic cyclic compound	BP	1.71e-10	2.11e-08	1.85e-07	6.12e-07	25	1133
79	GO:0002684	positive regulation of immune system process	BP	1.88e-10	2.25e-08	1.97e-07	6.74e-07	26	1235
80	GO:0071396	cellular response to lipid	BP	2.21e-10	2.51e-08	2.2e-07	7.9e-07	21	788
81	GO:1903131	mononuclear cell differentiation	BP	2.25e-10	2.51e-08	2.2e-07	8.04e-07	19	629
82	GO:0007517	muscle organ development	BP	2.56e-10	2.77e-08	2.43e-07	9.15e-07	18	559
83	GO:0030155	regulation of cell adhesion	BP	2.75e-10	2.89e-08	2.54e-07	9.84e-07	23	972
84	GO:0030595	leukocyte chemotaxis	BP	2.97e-10	3.04e-08	2.66e-07	1.06e-06	14	303
85	GO:0001568	blood vessel development	BP	3.24e-10	3.22e-08	2.82e-07	1.16e-06	25	1168
86	GO:1901698	response to nitrogen compound	BP	6.07e-10	5.87e-08	5.14e-07	2.17e-06	27	1407
87	GO:0002252	immune effector process	BP	7.33e-10	6.9e-08	6.05e-07	2.62e-06	21	842
88	GO:0043408	regulation of MAPK cascade	BP	1.19e-09	1.09e-07	9.56e-07	4.25e-06	21	865
89	GO:0071222	cellular response to lipopolysaccharide	BP	1.86e-09	1.66e-07	1.46e-06	6.66e-06	14	349
90	GO:0000165	MAPK cascade	BP	1.95e-09	1.71e-07	1.49e-06	6.99e-06	22	981
91	GO:0050900	leukocyte migration	BP	2.05e-09	1.75e-07	1.53e-06	7.34e-06	16	486
92	GO:0019221	cytokine-mediated signaling pathway	BP	2.13e-09	1.77e-07	1.55e-06	7.62e-06	17	561
93	GO:0045444	fat cell differentiation	BP	2.48e-09	2.02e-07	1.77e-06	8.88e-06	13	296
94	GO:0030593	neutrophil chemotaxis	BP	3.2e-09	2.54e-07	2.23e-06	1.14e-05	10	148
95	GO:0071219	cellular response to molecule of bacterial origin	BP	3.31e-09	2.57e-07	2.25e-06	1.18e-05	14	365
96	GO:0002521	leukocyte differentiation	BP	4.46e-09	3.4e-07	2.98e-06	1.6e-05	20	841
97	GO:0097529	myeloid leukocyte migration	BP	5.66e-09	4.22e-07	3.7e-06	2.03e-05	13	317
98	GO:0048514	blood vessel morphogenesis	BP	5.9e-09	4.31e-07	3.78e-06	2.11e-05	22	1042
99	GO:0022407	regulation of cell-cell adhesion	BP	7.07e-09	5.06e-07	4.43e-06	2.53e-05	17	608
100	GO:0035976	transcription factor AP-1 complex	CC	1.09e-06	0.000262	0.00159	0.000262	3	5
101	GO:0009986	cell surface	CC	0.00017	0.0152	0.0924	0.0409	16	1184
102	GO:0098552	side of membrane	CC	0.00019	0.0152	0.0924	0.0457	13	835
103	GO:0030141	secretory granule	CC	0.000322	0.0194	0.118	0.0776	14	1002
104	GO:0030016	myofibril	CC	0.000421	0.0203	0.123	0.102	7	280
105	GO:0043292	contractile muscle fiber	CC	0.000586	0.0235	0.143	0.141	7	296
106	GO:0097512	cardiac myofibril	CC	0.000813	0.028	0.17	0.196	2	9
107	GO:0035579	specific granule membrane	CC	0.000992	0.0283	0.171	0.239	4	91
108	GO:0042581	specific granule	CC	0.00108	0.0283	0.171	0.26	5	160
109	GO:0016235	aggresome	CC	0.00117	0.0283	0.171	0.283	3	43
110	GO:0030017	sarcomere	CC	0.00147	0.0321	0.195	0.353	6	254
111	GO:0009897	external side of plasma membrane	CC	0.00189	0.037	0.224	0.456	9	576
112	GO:0005901	caveola	CC	0.002	0.037	0.224	0.482	4	110
113	GO:0090575	RNA polymerase II transcription regulator complex	CC	0.00215	0.037	0.224	0.517	6	274
114	GO:0005667	transcription regulator complex	CC	0.00266	0.0389	0.236	0.641	9	606
115	GO:0099503	secretory vesicle	CC	0.00266	0.0389	0.236	0.642	14	1248
116	GO:0005811	lipid droplet	CC	0.00274	0.0389	0.236	0.661	4	120
