## Supplementary material for "Transcriptomic-Based Identification of FCRL6 as a Novel Diagnostic Biomarker in Diabetic Nephropathy": Table_S6

### Sheet: Table S6
	Pathway	P-value	Adjusted P-value	Odds Ratio	Combined Score
1	Protein digestion and absorption	1.3e-05	0.000809	13.0311	146.628
2	NF-kappa B signaling pathway	1.37e-05	0.000809	12.8975	144.409
3	Complement and coagulation cascades	6.75e-05	0.00265567	13.0395	125.22
4	Primary immunodeficiency	0.000901	0.0146713	17.5538	123.086
5	Pertussis	0.000573	0.0135194	11.4745	85.656
6	ECM-receptor interaction	0.000995	0.0146713	9.82937	67.9514
7	Staphylococcus aureus infection	0.001322	0.0173361	9.07005	60.1202
8	AGE-RAGE signaling pathway in diabetic	0.001598	0.0184364	8.59549	55.3466
	complications
9	Amoebiasis	0.001719	0.0184364	8.41922	53.5986
10	Focal adhesion	0.000521	0.0135194	6.45008	48.7667
11	Human T-cell leukemia virus 1 infection	0.000815	0.0146713	5.89961	41.9565
12	Platelet activation	0.00349	0.0298513	6.86806	38.8581
13	B cell receptor signaling pathway	0.007806	0.0575677	7.85964	38.1419
14	Osteoclast differentiation	0.003801	0.0299047	6.69953	37.3323
15	Epstein-Barr virus infection	0.003468	0.0298513	5.26396	29.8161
16	Diabetic cardiomyopathy	0.003542	0.0298513	5.23711	29.5538
