## Supplementary material for "Transcriptomic-Based Identification of FCRL6 as a Novel Diagnostic Biomarker in Diabetic Nephropathy": Table_S7

### Sheet: Table S7
	ID	Name	Type	pValue	FDR B&H	FDR B&Y	Bonferroni	DGEs Present	Genes in Annotation
1	GO:0005102	signaling receptor binding	MF	3.05e-20	3.53e-17	2.7e-16	3.53e-17	132	1756
2	GO:0005201	extracellular matrix structural constituent	MF	3.94e-16	2.28e-13	1.74e-12	4.56e-13	34	189
3	GO:0004888	transmembrane signaling receptor activity	MF	5.18e-13	2e-10	1.53e-09	5.99e-10	96	1362
4	GO:0005539	glycosaminoglycan binding	MF	7.41e-13	2.14e-10	1.64e-09	8.57e-10	36	270
5	GO:0019865	immunoglobulin binding	MF	1.04e-12	2.39e-10	1.83e-09	1.2e-09	14	34
6	GO:0030546	signaling receptor activator activity	MF	1.09e-11	2.11e-09	1.61e-08	1.26e-08	52	558
7	GO:0140375	immune receptor activity	MF	2.07e-11	3.43e-09	2.61e-08	2.4e-08	26	163
8	GO:0005125	cytokine activity	MF	3.8e-11	5.5e-09	4.2e-08	4.4e-08	32	249
9	GO:0030545	signaling receptor regulator activity	MF	5.37e-11	6.84e-09	5.22e-08	6.21e-08	54	619
10	GO:0048018	receptor ligand activity	MF	5.91e-11	6.84e-09	5.22e-08	6.84e-08	50	548
11	GO:0008201	heparin binding	MF	3.02e-10	3.17e-08	2.42e-07	3.49e-07	27	197
12	GO:0005178	integrin binding	MF	2.29e-09	2.21e-07	1.69e-06	2.65e-06	24	173
13	GO:0008009	chemokine activity	MF	8.35e-09	7.43e-07	5.67e-06	9.66e-06	13	52
14	GO:0004896	cytokine receptor activity	MF	1.06e-08	8.73e-07	6.66e-06	1.22e-05	17	95
15	GO:0030020	extracellular matrix structural constituent conferring tensile strength	MF	7.02e-08	5.42e-06	4.13e-05	8.12e-05	11	42
16	GO:0043394	proteoglycan binding	MF	1.04e-07	7.07e-06	5.4e-05	0.00012	12	53
17	GO:1901681	sulfur compound binding	MF	1.04e-07	7.07e-06	5.4e-05	0.00012	31	325
18	GO:0004252	serine-type endopeptidase activity	MF	1.44e-07	9.23e-06	7.04e-05	0.000166	23	198
19	GO:0008236	serine-type peptidase activity	MF	1.79e-07	1.09e-05	8.31e-05	0.000207	24	216
20	GO:0048020	CCR chemokine receptor binding	MF	1.98e-07	1.15e-05	8.76e-05	0.00023	12	56
21	GO:0017171	serine hydrolase activity	MF	2.74e-07	1.51e-05	0.000115	0.000317	24	221
22	GO:0042379	chemokine receptor binding	MF	3.84e-07	2.02e-05	0.000154	0.000445	14	82
23	GO:0002020	protease binding	MF	5.09e-07	2.56e-05	0.000195	0.000588	21	181
24	GO:0033691	sialic acid binding	MF	8.17e-07	3.94e-05	0.000301	0.000945	8	25
25	GO:0001664	G protein-coupled receptor binding	MF	1.2e-06	5.54e-05	0.000423	0.00139	30	345
26	GO:0008047	enzyme activator activity	MF	2.28e-06	0.000102	0.000774	0.00264	47	697
27	GO:0008289	lipid binding	MF	3.3e-06	0.000141	0.00108	0.00382	61	1016
28	GO:0030234	enzyme regulator activity	MF	6.33e-06	0.000262	0.002	0.00733	78	1438
29	GO:0019957	C-C chemokine binding	MF	8.03e-06	0.00032	0.00244	0.00929	5	10
30	GO:0019955	cytokine binding	MF	9.19e-06	0.000354	0.0027	0.0106	17	151
31	GO:0071723	lipopeptide binding	MF	1.43e-05	0.000513	0.00392	0.0166	5	11
32	GO:0001637	G protein-coupled chemoattractant receptor activity	MF	1.46e-05	0.000513	0.00392	0.0169	7	26
33	GO:0004950	chemokine receptor activity	MF	1.46e-05	0.000513	0.00392	0.0169	7	26
34	GO:0015026	coreceptor activity	MF	1.78e-05	0.000605	0.00462	0.0206	11	71
35	GO:0004175	endopeptidase activity	MF	1.97e-05	0.000647	0.00494	0.0228	34	478
36	GO:0043177	organic acid binding	MF	2.01e-05	0.000647	0.00494	0.0233	25	301
37	GO:0031729	CCR4 chemokine receptor binding	MF	2.23e-05	0.000697	0.00532	0.0258	6	19
38	GO:0005499	vitamin D binding	MF	2.39e-05	0.000727	0.00555	0.0276	5	12
39	GO:0031406	carboxylic acid binding	MF	2.48e-05	0.000737	0.00562	0.0287	24	286
40	GO:0019903	protein phosphatase binding	MF	2.72e-05	0.000781	0.00596	0.0315	20	215
41	GO:0061134	peptidase regulator activity	MF	2.77e-05	0.000781	0.00596	0.032	22	251
42	GO:0005126	cytokine receptor binding	MF	2.94e-05	0.00081	0.00618	0.034	26	327
43	GO:0019976	interleukin-2 binding	MF	3.46e-05	0.000911	0.00695	0.0401	3	3
44	GO:0004911	interleukin-2 receptor activity	MF	3.46e-05	0.000911	0.00695	0.0401	3	3
45	GO:0019763	immunoglobulin receptor activity	MF	3.78e-05	0.000953	0.00727	0.0437	5	13
46	GO:0050839	cell adhesion molecule binding	MF	3.79e-05	0.000953	0.00727	0.0438	39	600
47	GO:0030246	carbohydrate binding	MF	4.76e-05	0.00117	0.00894	0.0551	25	317
48	GO:0008233	peptidase activity	MF	5.99e-05	0.00144	0.011	0.0693	42	679
49	GO:0001540	amyloid-beta binding	MF	6.76e-05	0.0016	0.0122	0.0783	13	111
50	GO:0005518	collagen binding	MF	7.03e-05	0.00163	0.0124	0.0814	11	82
1	GO:0001775	cell activation	BP	2.28e-73	1.56e-69	1.47e-68	1.56e-69	194	1410
2	GO:0045321	leukocyte activation	BP	6.41e-68	2.19e-64	2.06e-63	4.39e-64	175	1227
3	GO:0002682	regulation of immune system process	BP	8.71e-63	1.99e-59	1.87e-58	5.96e-59	205	1812
4	GO:0002684	positive regulation of immune system process	BP	2.66e-60	4.55e-57	4.28e-56	1.82e-56	166	1235
5	GO:0046649	lymphocyte activation	BP	1.05e-57	1.44e-54	1.35e-53	7.18e-54	147	1005
6	GO:0007155	cell adhesion	BP	4.65e-56	5.3e-53	4.99e-52	3.18e-52	191	1735
7	GO:0002252	immune effector process	BP	8.61e-52	8.41e-49	7.92e-48	5.89e-48	128	842
8	GO:0042110	T cell activation	BP	1.85e-50	1.58e-47	1.49e-46	1.26e-46	117	717
9	GO:0050776	regulation of immune response	BP	8.42e-47	6.4e-44	6.02e-43	5.76e-43	136	1050
10	GO:0050865	regulation of cell activation	BP	6.68e-46	4.57e-43	4.3e-42	4.57e-42	119	819
11	GO:0002694	regulation of leukocyte activation	BP	7.17e-45	4.46e-42	4.2e-41	4.91e-41	113	754
12	GO:0002443	leukocyte mediated immunity	BP	1.5e-40	7.98e-38	7.51e-37	1.03e-36	91	535
13	GO:0009607	response to biotic stimulus	BP	1.52e-40	7.98e-38	7.51e-37	1.04e-36	181	1998
14	GO:0051707	response to other organism	BP	1.24e-39	6.06e-37	5.7e-36	8.49e-36	177	1951
15	GO:0043207	response to external biotic stimulus	BP	1.64e-39	7.47e-37	7.02e-36	1.12e-35	177	1955
16	GO:0007159	leukocyte cell-cell adhesion	BP	2.93e-39	1.25e-36	1.18e-35	2.01e-35	86	492
17	GO:0098609	cell-cell adhesion	BP	4.8e-39	1.93e-36	1.82e-35	3.28e-35	129	1112
18	GO:0050778	positive regulation of immune response	BP	1.1e-37	4.17e-35	3.92e-34	7.51e-34	109	831
19	GO:0051249	regulation of lymphocyte activation	BP	1.41e-37	5.06e-35	4.76e-34	9.62e-34	95	634
20	GO:0022407	regulation of cell-cell adhesion	BP	1.59e-37	5.43e-35	5.11e-34	1.09e-33	93	608
21	GO:1903037	regulation of leukocyte cell-cell adhesion	BP	5.36e-37	1.75e-34	1.64e-33	3.67e-33	80	451
22	GO:0030155	regulation of cell adhesion	BP	7.88e-37	2.45e-34	2.31e-33	5.39e-33	117	972
23	GO:0050863	regulation of T cell activation	BP	1.4e-36	4.17e-34	3.92e-33	9.58e-33	81	469
24	GO:0070661	leukocyte proliferation	BP	5.09e-35	1.45e-32	1.37e-31	3.48e-31	79	467
25	GO:0046651	lymphocyte proliferation	BP	5.64e-35	1.55e-32	1.45e-31	3.86e-31	75	419
26	GO:1903131	mononuclear cell differentiation	BP	9.5e-35	2.5e-32	2.35e-31	6.5e-31	91	629
27	GO:0032943	mononuclear cell proliferation	BP	1.81e-34	4.59e-32	4.32e-31	1.24e-30	75	426
28	GO:0002521	leukocyte differentiation	BP	2.35e-34	5.75e-32	5.41e-31	1.61e-30	105	841
29	GO:0030098	lymphocyte differentiation	BP	1.68e-33	3.96e-31	3.73e-30	1.15e-29	85	569
30	GO:0022409	positive regulation of cell-cell adhesion	BP	2.13e-33	4.87e-31	4.58e-30	1.46e-29	71	393
31	GO:0002250	adaptive immune response	BP	2.42e-33	5.34e-31	5.03e-30	1.66e-29	104	848
32	GO:0006954	inflammatory response	BP	3.63e-33	7.77e-31	7.31e-30	2.49e-29	117	1061
33	GO:0002696	positive regulation of leukocyte activation	BP	6.91e-32	1.43e-29	1.35e-28	4.73e-28	76	477
34	GO:0002697	regulation of immune effector process	BP	9.63e-32	1.94e-29	1.82e-28	6.59e-28	80	532
35	GO:1903039	positive regulation of leukocyte cell-cell adhesion	BP	1.49e-31	2.92e-29	2.74e-28	1.02e-27	64	336
36	GO:0050867	positive regulation of cell activation	BP	2.83e-31	5.38e-29	5.06e-28	1.94e-27	77	500
37	GO:0098542	defense response to other organism	BP	7.35e-31	1.36e-28	1.28e-27	5.03e-27	135	1445
38	GO:0045785	positive regulation of cell adhesion	BP	8.36e-31	1.51e-28	1.42e-27	5.72e-27	83	590
39	GO:0002253	activation of immune response	BP	2.82e-30	4.95e-28	4.65e-27	1.93e-26	83	600
40	GO:0001816	cytokine production	BP	4.28e-30	7.32e-28	6.89e-27	2.93e-26	115	1110
41	GO:0001817	regulation of cytokine production	BP	1.32e-29	2.2e-27	2.07e-26	9.01e-26	110	1038
42	GO:0032101	regulation of response to external stimulus	BP	5.86e-29	9.55e-27	8.99e-26	4.01e-25	129	1396
43	GO:0002449	lymphocyte mediated immunity	BP	8.41e-29	1.34e-26	1.26e-25	5.76e-25	66	398
44	GO:0001819	positive regulation of cytokine production	BP	1.85e-28	2.88e-26	2.71e-25	1.27e-24	81	607
45	GO:0050870	positive regulation of T cell activation	BP	2.6e-28	3.95e-26	3.72e-25	1.78e-24	58	309
46	GO:0030217	T cell differentiation	BP	2.8e-28	4.16e-26	3.91e-25	1.91e-24	66	406
47	GO:0050670	regulation of lymphocyte proliferation	BP	3.98e-28	5.8e-26	5.45e-25	2.73e-24	59	323
48	GO:0032944	regulation of mononuclear cell proliferation	BP	7.88e-28	1.12e-25	1.06e-24	5.4e-24	59	327
49	GO:0070663	regulation of leukocyte proliferation	BP	1.31e-27	1.83e-25	1.72e-24	8.95e-24	61	354
50	GO:0002460	adaptive immune response based on somatic recombination of immune receptors built from immunoglobulin superfamily domains	BP	6.54e-27	8.96e-25	8.43e-24	4.48e-23	65	415
1	GO:0009986	cell surface	CC	4.43e-44	2.62e-41	1.83e-40	2.62e-41	140	1184
2	GO:0009897	external side of plasma membrane	CC	3.04e-38	8.99e-36	6.26e-35	1.8e-35	91	576
3	GO:0098552	side of membrane	CC	2.46e-34	4.86e-32	3.38e-31	1.46e-31	104	835
4	GO:0031012	extracellular matrix	CC	1.53e-29	2.25e-27	1.57e-26	9.04e-27	86	665
5	GO:0030312	external encapsulating structure	CC	1.9e-29	2.25e-27	1.57e-26	1.13e-26	86	667
6	GO:0062023	collagen-containing extracellular matrix	CC	1.77e-27	1.75e-25	1.22e-24	1.05e-24	74	532
7	GO:0030141	secretory granule	CC	4e-14	3.38e-12	2.35e-11	2.37e-11	79	1002
8	GO:0099503	secretory vesicle	CC	1.84e-12	1.36e-10	9.46e-10	1.09e-09	87	1248
9	GO:0031983	vesicle lumen	CC	2.36e-12	1.55e-10	1.08e-09	1.4e-09	39	337
10	GO:0060205	cytoplasmic vesicle lumen	CC	8.36e-12	4.95e-10	3.44e-09	4.95e-09	38	335
11	GO:0045121	membrane raft	CC	1.07e-11	5.68e-10	3.95e-09	6.32e-09	45	454
12	GO:0098857	membrane microdomain	CC	1.15e-11	5.68e-10	3.95e-09	6.81e-09	45	455
13	GO:0001772	immunological synapse	CC	1.98e-11	9.04e-10	6.29e-09	1.18e-08	15	50
14	GO:0034774	secretory granule lumen	CC	2.66e-11	1.13e-09	7.83e-09	1.58e-08	37	332
15	GO:0072562	blood microparticle	CC	1.39e-10	5.49e-09	3.82e-08	8.24e-08	23	144
16	GO:0005581	collagen trimer	CC	1.52e-10	5.64e-09	3.92e-08	9.02e-08	19	97
17	GO:0070820	tertiary granule	CC	1.01e-08	3.52e-07	2.45e-06	5.99e-06	22	164
18	GO:0031093	platelet alpha granule lumen	CC	1.67e-08	5.49e-07	3.82e-06	9.88e-06	14	67
19	GO:0005602	complement component C1 complex	CC	3.01e-08	8.94e-07	6.22e-06	1.78e-05	5	5
20	GO:0031091	platelet alpha granule	CC	3.02e-08	8.94e-07	6.22e-06	1.79e-05	16	93
21	GO:0042581	specific granule	CC	3.23e-08	9.09e-07	6.33e-06	1.91e-05	21	160
22	GO:0035580	specific granule lumen	CC	5.2e-08	1.4e-06	9.73e-06	3.08e-05	13	62
23	GO:0005604	basement membrane	CC	7.35e-08	1.89e-06	1.32e-05	4.35e-05	18	125
24	GO:0030139	endocytic vesicle	CC	2.08e-07	5.14e-06	3.58e-05	0.000123	33	385
25	GO:0005788	endoplasmic reticulum lumen	CC	3.12e-07	7.4e-06	5.15e-05	0.000185	30	336
26	GO:0043235	receptor complex	CC	7.86e-07	1.79e-05	0.000125	0.000465	42	590
27	GO:0098644	complex of collagen trimers	CC	2.32e-06	5.08e-05	0.000353	0.00137	7	21
28	GO:0098797	plasma membrane protein complex	CC	2.78e-06	5.89e-05	0.00041	0.00165	50	796
29	GO:1904724	tertiary granule lumen	CC	7.13e-06	0.000146	0.00101	0.00422	10	55
30	GO:0045335	phagocytic vesicle	CC	8.67e-06	0.000171	0.00119	0.00514	17	156
31	GO:0034364	high-density lipoprotein particle	CC	1.26e-05	0.000241	0.00168	0.00747	8	36
32	GO:0044853	plasma membrane raft	CC	1.61e-05	0.000294	0.00205	0.00953	16	147
33	GO:0070821	tertiary granule membrane	CC	1.64e-05	0.000294	0.00205	0.0097	11	73
34	GO:0005583	fibrillar collagen trimer	CC	1.99e-05	0.000327	0.00227	0.0118	5	12
35	GO:0032997	Fc receptor complex	CC	1.99e-05	0.000327	0.00227	0.0118	5	12
36	GO:0098643	banded collagen fibril	CC	1.99e-05	0.000327	0.00227	0.0118	5	12
37	GO:0062167	complement component C1q complex	CC	3.09e-05	0.000488	0.0034	0.0183	3	3
38	GO:0032010	phagolysosome	CC	3.13e-05	0.000488	0.0034	0.0185	4	7
39	GO:1990777	lipoprotein particle	CC	7.01e-05	0.00103	0.00719	0.0415	8	45
40	GO:0034358	plasma lipoprotein particle	CC	7.01e-05	0.00103	0.00719	0.0415	8	45
41	GO:0098802	plasma membrane signaling receptor complex	CC	7.16e-05	0.00103	0.00719	0.0424	26	358
42	GO:0101002	ficolin-1-rich granule	CC	7.85e-05	0.00111	0.00771	0.0465	17	185
43	GO:0098636	protein complex involved in cell adhesion	CC	8.7e-05	0.0012	0.00834	0.0515	9	59
44	GO:0032998	Fc-epsilon receptor I complex	CC	0.000107	0.00144	0.01	0.0635	4	9
45	GO:0032994	protein-lipid complex	CC	0.000113	0.00149	0.0103	0.0668	8	48
46	GO:0005764	lysosome	CC	0.000125	0.00158	0.011	0.074	46	824
47	GO:0000323	lytic vacuole	CC	0.000125	0.00158	0.011	0.074	46	824
48	GO:0005773	vacuole	CC	0.000137	0.00169	0.0117	0.081	50	924
49	GO:0043020	NADPH oxidase complex	CC	0.000184	0.00222	0.0155	0.109	5	18
50	GO:0005775	vacuolar lumen	CC	0.000239	0.00283	0.0197	0.142	16	184
