## Supplementary material for "Transcriptomic-Based Identification of FCRL6 as a Novel Diagnostic Biomarker in Diabetic Nephropathy": Table_S9

### Sheet: Table S9
	ID	Name	Type	pValue	FDR B&H	FDR B&Y	Bonferroni	DGEs Present	Genes in Annotation
1	GO:0005153	interleukin-8 receptor binding	MF	3.11e-09	7.72e-07	4.71e-06	7.72e-07	4	9
2	GO:0045236	CXCR chemokine receptor binding	MF	7.45e-08	9.24e-06	5.63e-05	1.85e-05	4	18
3	GO:0048018	receptor ligand activity	MF	3.77e-06	0.000271	0.00165	0.000935	9	548
4	GO:0030546	signaling receptor activator activity	MF	4.37e-06	0.000271	0.00165	0.00108	9	558
5	GO:0008009	chemokine activity	MF	6.22e-06	0.000309	0.00188	0.00154	4	52
6	GO:0030545	signaling receptor regulator activity	MF	1.01e-05	0.000417	0.00254	0.0025	9	619
7	GO:0005125	cytokine activity	MF	2.22e-05	0.000786	0.00479	0.0055	6	249
8	GO:0042379	chemokine receptor binding	MF	3.82e-05	0.00119	0.00722	0.00948	4	82
9	GO:0005126	cytokine receptor binding	MF	0.000101	0.00278	0.0169	0.025	6	327
10	GO:0005102	signaling receptor binding	MF	0.000119	0.00294	0.0179	0.0294	13	1756
11	GO:0001664	G protein-coupled receptor binding	MF	0.000135	0.00305	0.0186	0.0335	6	345
12	GO:0031720	haptoglobin binding	MF	0.000232	0.0048	0.0292	0.0576	2	10
13	GO:0004601	peroxidase activity	MF	0.000456	0.00824	0.0502	0.113	3	65
14	GO:0005344	oxygen carrier activity	MF	0.000467	0.00824	0.0502	0.116	2	14
15	GO:0016684	oxidoreductase activity, acting on peroxide as acceptor	MF	0.000498	0.00824	0.0502	0.124	3	67
16	GO:0008083	growth factor activity	MF	0.000736	0.0114	0.0695	0.183	4	177
17	GO:0016702	oxidoreductase activity, acting on single donors with incorporation of molecular oxygen, incorporation of two atoms of oxygen	MF	0.00151	0.0214	0.131	0.376	2	25
18	GO:0016701	oxidoreductase activity, acting on single donors with incorporation of molecular oxygen	MF	0.00164	0.0214	0.131	0.406	2	26
19	GO:0016209	antioxidant activity	MF	0.00164	0.0214	0.131	0.407	3	101
20	GO:0030377	urokinase plasminogen activator receptor activity	MF	0.00231	0.026	0.159	0.573	1	1
21	GO:0004397	histidine ammonia-lyase activity	MF	0.00231	0.026	0.159	0.573	1	1
22	GO:0005141	interleukin-10 receptor binding	MF	0.00231	0.026	0.159	0.573	1	1
23	GO:0004666	prostaglandin-endoperoxide synthase activity	MF	0.00462	0.0397	0.242	1	1	2
24	GO:0018820	cyanamide hydratase activity	MF	0.00462	0.0397	0.242	1	1	2
25	GO:0047977	hepoxilin-epoxide hydrolase activity	MF	0.00462	0.0397	0.242	1	1	2
26	GO:0016749	N-succinyltransferase activity	MF	0.00462	0.0397	0.242	1	1	2
27	GO:0140892	sodium,bicarbonate:chloride antiporter activity	MF	0.00462	0.0397	0.242	1	1	2
28	GO:0003870	5-aminolevulinate synthase activity	MF	0.00462	0.0397	0.242	1	1	2
29	GO:0019825	oxygen binding	MF	0.00464	0.0397	0.242	1	2	44
30	GO:0020037	heme binding	MF	0.00502	0.0415	0.253	1	3	150
31	GO:0046906	tetrapyrrole binding	MF	0.006	0.048	0.293	1	3	160
1	GO:0032496	response to lipopolysaccharide	BP	7.41e-09	1.43e-05	0.000117	1.52e-05	11	489
2	GO:0002237	response to molecule of bacterial origin	BP	1.4e-08	1.43e-05	0.000117	2.86e-05	11	520
3	GO:0009617	response to bacterium	BP	3.4e-08	2.32e-05	0.00019	6.96e-05	14	1043
4	GO:0002676	regulation of chronic inflammatory response	BP	6.45e-08	3.3e-05	0.000271	0.000132	4	18
5	GO:0042119	neutrophil activation	BP	2.01e-07	8.23e-05	0.000675	0.000411	5	59
6	GO:0002631	regulation of granuloma formation	BP	3.6e-07	0.000123	0.00101	0.000737	3	7
7	GO:0036230	granulocyte activation	BP	5.12e-07	0.000134	0.0011	0.00105	5	71
8	GO:0048661	positive regulation of smooth muscle cell proliferation	BP	6.01e-07	0.000134	0.0011	0.00123	6	138
9	GO:0002544	chronic inflammatory response	BP	6.49e-07	0.000134	0.0011	0.00133	4	31
10	GO:0022407	regulation of cell-cell adhesion	BP	7.13e-07	0.000134	0.0011	0.00146	10	608
11	GO:0048660	regulation of smooth muscle cell proliferation	BP	7.18e-07	0.000134	0.0011	0.00147	7	230
12	GO:0002432	granuloma formation	BP	8.61e-07	0.000134	0.0011	0.00176	3	9
13	GO:0030593	neutrophil chemotaxis	BP	9.06e-07	0.000134	0.0011	0.00186	6	148
14	GO:0071222	cellular response to lipopolysaccharide	BP	9.16e-07	0.000134	0.0011	0.00188	8	349
15	GO:0048659	smooth muscle cell proliferation	BP	9.82e-07	0.000134	0.0011	0.00201	7	241
16	GO:0071219	cellular response to molecule of bacterial origin	BP	1.28e-06	0.000164	0.00135	0.00263	8	365
17	GO:0071216	cellular response to biotic stimulus	BP	2.35e-06	0.000251	0.00206	0.00482	8	396
18	GO:0051707	response to other organism	BP	2.4e-06	0.000251	0.00206	0.00491	16	1951
19	GO:0043207	response to external biotic stimulus	BP	2.46e-06	0.000251	0.00206	0.00505	16	1955
20	GO:0071621	granulocyte chemotaxis	BP	2.49e-06	0.000251	0.00206	0.00509	6	176
21	GO:1990266	neutrophil migration	BP	2.57e-06	0.000251	0.00206	0.00526	6	177
22	GO:0009607	response to biotic stimulus	BP	3.28e-06	0.000293	0.0024	0.00672	16	1998
23	GO:0033280	response to vitamin D	BP	3.28e-06	0.000293	0.0024	0.00673	4	46
24	GO:0030595	leukocyte chemotaxis	BP	4.48e-06	0.000383	0.00314	0.00918	7	303
25	GO:0009611	response to wounding	BP	5.27e-06	0.000432	0.00354	0.0108	10	760
26	GO:0040011	locomotion	BP	6.86e-06	0.000482	0.00395	0.0141	15	1861
27	GO:0098508	endothelial to hematopoietic transition	BP	6.88e-06	0.000482	0.00395	0.0141	3	17
28	GO:0030155	regulation of cell adhesion	BP	6.96e-06	0.000482	0.00395	0.0143	11	972
29	GO:0097530	granulocyte migration	BP	7.06e-06	0.000482	0.00395	0.0145	6	211
30	GO:0032101	regulation of response to external stimulus	BP	7.23e-06	0.000482	0.00395	0.0148	13	1396
31	GO:0033993	response to lipid	BP	7.29e-06	0.000482	0.00395	0.0149	12	1180
32	GO:0002274	myeloid leukocyte activation	BP	9.69e-06	0.000621	0.00509	0.0199	7	341
33	GO:0033002	muscle cell proliferation	BP	1.01e-05	0.000625	0.00513	0.0206	7	343
34	GO:0050900	leukocyte migration	BP	1.06e-05	0.000637	0.00523	0.0217	8	486
35	GO:0030195	negative regulation of blood coagulation	BP	1.99e-05	0.00116	0.00953	0.0407	4	72
36	GO:1900047	negative regulation of hemostasis	BP	2.1e-05	0.00119	0.00979	0.043	4	73
37	GO:0060326	cell chemotaxis	BP	2.16e-05	0.0012	0.0098	0.0442	7	386
38	GO:0060232	delamination	BP	2.3e-05	0.00124	0.0102	0.0471	3	25
39	GO:0098609	cell-cell adhesion	BP	2.46e-05	0.00126	0.0103	0.0504	11	1112
40	GO:0050819	negative regulation of coagulation	BP	2.46e-05	0.00126	0.0103	0.0504	4	76
41	GO:0071496	cellular response to external stimulus	BP	3.22e-05	0.00161	0.0132	0.066	7	411
42	GO:0042730	fibrinolysis	BP	3.63e-05	0.00173	0.0142	0.0744	3	29
43	GO:0015669	gas transport	BP	3.63e-05	0.00173	0.0142	0.0744	3	29
44	GO:0071305	cellular response to vitamin D	BP	4.45e-05	0.00207	0.017	0.0912	3	31
45	GO:0071396	cellular response to lipid	BP	5.08e-05	0.00231	0.019	0.104	9	788
46	GO:0070098	chemokine-mediated signaling pathway	BP	5.68e-05	0.00253	0.0207	0.116	4	94
47	GO:0030193	regulation of blood coagulation	BP	6.16e-05	0.00263	0.0216	0.126	4	96
48	GO:0002244	hematopoietic progenitor cell differentiation	BP	6.16e-05	0.00263	0.0216	0.126	6	310
49	GO:1900046	regulation of hemostasis	BP	6.68e-05	0.00277	0.0227	0.137	4	98
50	GO:0097529	myeloid leukocyte migration	BP	6.97e-05	0.00277	0.0227	0.143	6	317
1	GO:0005833	hemoglobin complex	CC	0.000308	0.0268	0.154	0.0536	2	12
2	GO:0031838	haptoglobin-hemoglobin complex	CC	0.000308	0.0268	0.154	0.0536	2	12
