## Supplementary material for "Transcriptomic-Based Identification of FCRL6 as a Novel Diagnostic Biomarker in Diabetic Nephropathy": Table_S8

### Sheet: Table S8
	Pathway	P-value	Adjusted P-value	Odds Ratio	Combined Score
1	IL-17 signaling pathway	1.94e-06	9.78e-05	28.6186	376.489
2	NF-kappa B signaling pathway	3.19e-06	9.78e-05	25.7148	325.437
3	TNF signaling pathway	4.59e-06	0.000106	23.7827	292.313
4	Malaria	0.000181	0.00128193	30.9948	267.058
5	Rheumatoid arthritis	5.16e-05	0.000593	22.3225	220.377
6	Inflammatory bowel disease	0.000395	0.0025925	23.4784	184.02
7	NOD-like receptor signaling pathway	4.69e-05	0.000593	14.4085	143.629
8	Complement and coagulation cascades	0.000865	0.00468206	17.7341	125.071
9	Lipid and atherosclerosis	0.000106	0.000811	12.0549	110.351
10	Cytokine-cytokine receptor interaction	4.31e-05	0.000593	10.745	108.003
11	C-type lectin receptor signaling pathway	0.001549	0.00791929	14.3842	93.064
12	Arachidonic acid metabolism	0.007972	0.0386017	16.0589	77.5936
13	Chemokine signaling pathway	0.008641	0.0397468	7.65273	36.3603
